# Unique T cell signatures associated with reduced *Chlamydia trachomatis* reinfection in a highly exposed cohort

**DOI:** 10.1101/2023.08.02.551709

**Authors:** Kacy S Yount, Chi-Jane Chen, Avinash Kollipara, Chuwen Liu, Neha V Mokashi, Xiaojing Zheng, C Bruce Bagwell, Taylor B Poston, Harold C Wiesenfeld, Sharon L Hillier, Catherine M O’Connell, Natalie Stanley, Toni Darville

## Abstract

*Chlamydia trachomatis* (CT) is the most common bacterial sexually transmitted infection globally. Understanding natural immunity to CT will inform vaccine design. This study aimed to profile immune cells and associated functional features in CT-infected women, and determine immune profiles associated with reduced risk of ascended endometrial CT infection and CT reinfection. PBMCs from CT-exposed women were profiled by mass cytometry and random forest models identified key features that distinguish outcomes. CT+ participants exhibited higher frequencies of CD4+ Th2, Th17, and Th17 DN CD4 T effector memory (TEM) cells than uninfected participants with decreased expression of T cell activation and differentiation markers. No significant differences were detected between women with or without endometrial CT infection. Participants who remained follow-up negative (FU-) showed higher frequencies of CD4 T central memory (TCM) Th1, Th17, Th1/17, and Th17 DN but reduced CD4 TEM Th2 cells than FU+ participants. Expression of markers associated with central memory and Th17 lineage were increased on T cell subsets among FU- participants. These data indicate that peripheral T cells exhibit distinct features associated with resistance to CT reinfection. The highly plastic Th17 lineage appears to contribute to protection. Addressing these immune nuances could promote efficacy of CT vaccines.

**GRAPHICAL ABSTRACT:** 
