## Supplemental Tables for "Unique T cell signatures associated with reduced *Chlamydia trachomatis* reinfection in a highly exposed cohort"

### Sheet: Table S1_Demographics
Supplemental table 1. Baseline sociodemographic characteristics of study participants.
		Uninfected (N=12)		CT+ (N=44)												CT+CoP (N=26)												Total
				FU- (N=19)		FU+ (N=21)		FU N/A (N=4)		Endo- (N=25)		Endo+ (N=19)		CT+ Total		FU- (N=9)		FU+ (N=12)		FU N/A (N=5)		Endo- (N=15)		Endo+ (N=11)		CT+CoP Total
		#	%	#	%	#	%	#	%	#	%	#	%	#	%	#	%	#	%	#	%	#	%	#	%	#	%	#	%
	Age, median (range)	23	(18-31)	22	(18-33)	20	(18-29)	22	(20-26)	20	(18-33)	20	(18-26)	20	(18-33)	21	(19-23)	21	(18-25)	20	(18-28)	21	(18-25)	19	(18-28)	21	(18-28)	21	(18-33)
Race	Black/African American	6	50	9	47.3684	15	71.4286	2	50	17	68	9	47.3684	26	59.0909	7	77.7778	7	58.3333	3	60	9	60	8	72.7273	17	65.3846	49	59.7561
	Caucasian	5	41.6667	8	42.1053	3	14.2857	1	25	5	20	7	36.8421	12	27.2727	0	0	2	16.6667	0	0	2	13.3333	0	0	2	7.69231	19	23.1707
	American Indian/Alaska Native	0	0	0	0	0	0	0	0	0	0	0	0	0	0	0	0	1	8.33333	0	0	1	6.66667	0	0	1	3.84615	1	1.21951
	Multiracial	1	8.33333	2	10.5263	2	9.52381	1	25	3	12	2	10.5263	5	11.3636	2	22.2222	2	16.6667	2	40	3	20	3	27.2727	6	23.0769	12	14.6341
	Other	0	0	0	0	1	4.7619	0	0	0	0	1	5.26316	1	2.27273	0	0	0	0	0	0	0	0	0	0	0	0	1	1.21951
Ethnicity	Hispanic/Latino	1	8.33333	1	5.26316	1	4.7619	0	0	2	8	0	0	2	4.54545	0	0	0	0	0	0	0	0	0	0	0	0	3	3.65854
	Not Hispanic/Latino	11	91.6667	18	94.7368	20	95.2381	4	100	23	92	19	100	42	95.4545	9	100	12	100	5	100	15	100	11	100	26	100	79	96.3415
Marital Status	Single	10	83.3333	17	89.4737	21	100	4	100	24	96	18	94.7368	42	95.4545	9	100	11	91.6667	5	100	14	93.3333	11	100	25	96.1538	77	93.9024
	Living with partner for >4mo	2	16.6667	1	5.26316	0	0	0	0	1	4	0	0	1	2.27273	0	0	1	8.33333	0	0	1	6.66667	0	0	1	3.84615	4	4.87805
	Separated	0	0	1	5.26316	0	0	0	0	0	0	1	5.26316	1	2.27273	0	0	0	0	0	0	0	0	0	0	0	0	1	1.21951
Education Level	Less than high school graduate	2	16.6667	2	10.5263	4	19.0476	1	25	5	20	2	10.5263	7	15.9091	2	22.2222	3	25	1	20	3	20	3	27.2727	6	23.0769	15	18.2927
	High school graduate or GED degree	2	16.6667	7	36.8421	7	33.3333	2	50	9	36	7	36.8421	16	36.3636	4	44.4444	7	58.3333	1	20	10	66.6667	2	18.1818	12	46.1538	30	36.5854
	Vocational training	1	8.33333	1	5.26316	2	9.52381	0	0	3	12	0	0	3	6.81818	0	0	1	8.33333	3	60	1	6.66667	3	27.2727	4	15.3846	8	9.7561
	Some college	6	50	5	26.3158	7	33.3333	1	25	5	20	8	42.1053	13	29.5455	3	33.3333	1	8.33333	0	0	1	6.66667	3	27.2727	4	15.3846	23	28.0488
	College graduate	0	0	3	15.7895	1	4.7619	0	0	2	8	2	10.5263	4	9.09091	0	0	0	0	0	0	0	0	0	0	0	0	4	4.87805
	Post-grad work	1	8.33333	1	5.26316	0	0	0	0	1	4	0	0	1	2.27273	0	0	0	0	0	0	0	0	0	0	0	0	2	2.43902
Insurance	Private	4	33.3333	9	47.3684	3	14.2857	0	0	6	24	6	31.5789	12	27.2727	2	22.2222	1	8.33333	1	20	2	13.3333	2	18.1818	4	15.3846	20	24.3902
	Medicaid	5	41.6667	7	36.8421	14	66.6667	0	0	15	60	6	31.5789	21	47.7273	6	66.6667	9	75	3	60	11	73.3333	7	63.6364	18	69.2308	44	53.6585
	Other	0	0	1	5.26316	2	9.52381	0	0	1	4	2	10.5263	3	6.81818	0	0	0	0	0	0	0	0	0	0	0	0	3	3.65854
	None	3	25	2	10.5263	2	9.52381	4	100	3	12	5	26.3158	8	18.1818	1	11.1111	2	16.6667	1	20	2	13.3333	2	18.1818	4	15.3846	15	18.2927

### Sheet: Table S2_Sexual History
Supplemental table 2. History of sexually transmitted infection diagnosis and exposure of study participants.
	Uninfected (N=12)		CT+ (N=44)												CT+CoP (N=26)												Total
			FU- (N=19)		FU+ (N=21)		FU N/A (N=4)		Endo- (N=25)		Endo+ (N=19)		CT+ Total		FU- (N=9)		FU+ (N=12)		FU N/A (N=5)		Endo- (N=15)		Endo+ (N=11)		CT+CoP Total
	#	%	#	%	#	%	#	%	#	%	#	%	#	%	#	%	#	%	#	%	#	%	#	%	#	%	#	%
Endo- at enrollment	N/A	N/A	12	63.1579	12	57.1429	1	25	N/A	N/A	N/A	N/A	N/A	N/A	5	55.5556	9	75	1	20	N/A	N/A	N/A	N/A	N/A	N/A	N/A	N/A
Prior chlamydial diagnosis	5	41.6667	13	68.4211	9	42.8571	3	75	15	60	10	52.6316	25	56.8182	6	66.6667	6	50	3	60	10	66.6667	5	45.4545	15	57.6923	45	54.878
Prior PID diagnosis	0	0	1	5.26316	1	4.7619	0	0	1	4	1	5.26316	2	4.54545	0	0	2	16.6667	2	40	3	20	1	9.09091	4	15.3846	6	7.31707
Prior N. gonorrhoeae diagnosis	1	8.33333	4	21.0526	5	23.8095	1	25	6	24	4	21.0526	10	22.7273	4	44.4444	3	25	2	40	6	40	3	27.2727	9	34.6154	20	24.3902
N. gonorrhoeae infection during follow-up	0	0	0	0	1	4.7619	0	0	0	0	1	5.26316	1	2.27273	1	11.1111	3	25	1	20	2	13.3333	3	27.2727	5	19.2308	6	7.31707
Partner C. trachomatis diagnosis during follow-up	0	0	0	0	4	19.0476	0	0	2	8	2	10.5263	4	9.09091	0	0	1	8.33333	0	0	1	6.66667	0	0	1	3.84615	5	6.09756
Sex with an uncircumcised male within 3 months of enrollment	1	8.33333	1	5.26316	3	14.2857	1	25	1	4	4	21.0526	5	11.3636	0	0	0	0	0	0	0	0	0	0	0	0	6	7.31707
At least 1 new male sex partner within 30 days of enrollment	4	33.3333	4	21.0526	6	28.5714	1	25	2	8	9	47.3684	11	25	3	33.3333	5	41.6667	0	0	4	26.6667	4	36.3636	8	30.7692	23	28.0488
At least 1 new male sex partner during follow-up	5	41.6667	4	21.0526	10	47.619	1	25	7	28	8	42.1053	15	34.0909	3	33.3333	10	83.3333	0	0	9	60	4	36.3636	13	50	33	40.2439
Sex during last menstrual period	2	16.6667	3	15.7895	0	0	0	0	1	4	2	10.5263	3	6.81818	1	11.1111	0	0	1	20	1	6.66667	1	9.09091	2	7.69231	7	8.53659
Condom use at least 50% of the time	7	58.3333	8	42.1053	9	42.8571	2	50	11	44	8	42.1053	19	43.1818	5	55.5556	5	41.6667	2	40	7	46.6667	5	45.4545	12	46.1538	38	46.3415
Oral contraceptive use	4	33.3333	4	21.0526	5	23.8095	0	0	2	8	7	36.8421	9	20.4545	0	0	1	8.33333	0	0	0	0	1	9.09091	1	3.84615	14	17.0732
Lifetime number of sex partners, median (range)	10	(2-20)	9	(1-16)	6	(2-52)	14	(10-66)	8	(2-52)	10	(1-66)	8	(1-66)	8	(5-35)	11	(4-67)	13	(5-20)	10	(4-67)	13	(5-25)	12	(4-67)	9	(1-67)

### Sheet: Table S3_Panel
Supplemental table 3. CyTOF antibody panel used to characterize surface expression of markers characteristic of circulating human immune cells.
Label	Target	Clone	μL/Test
89Y	CD45 (participant)	HI30	1 μL
115In	CD45 (neg ctrl)	HI30	0.5 μL
141Pr	CD196 (CCR6)	11A9	1 μL
142Nd	CD19	HIB19	0.5 μL
143Nd	CD45RA	HI100	1 μL
144Nd	CD1c, FITC	L161	4 μL, 1 μL
145Nd	CD4	RPA-T4	1 μL
146Nd	IgD	IA6-2	1 μL
147Sm	CD123	6H6	0.5 μL
149Sm	CD194 (CCR4)	205410	1 μL
150Nd	HLA-DR/DP	Tu36	1 μL
151Eu	CD107a (LAMP1)	H4A3	1 μL
152Sm	CD14	M5E2	1 μL
153Eu	CXCR5	RF8B2	0.5 μL
154Sm	CD71	OKT-9	1 μL
155Gd	CD279 (PD-1)	EH12.2H7	1 μL
156Gd	CD183 (CXCR3)	G025H7	1 μL
158Gd	CD27	L128	1 μL
159Tb	CD11c	Bu15	0.5 μL
160Gd	CD28	CD28.2	0.5 μL
161Dy	CTLA4	14D3	1 μL
163Dy	CD138	DL–101	2 μL
164Dy	CD95	DX2	1 μL
165Ho	CD127	A019D5	1 μL
167Er	CD197 (CCR7)	G043H7	1 μL
168Er	CD8a	SK1	1 μL
169Tm	CD25	2A3	1 μL
170Er	CD3e	SP34-2	1 μL
171Yb	CCR5	NP-6G4	1 μL
172Yb	CD38	HIT2	1 μL
174Yb	CD94	HP-3D9	0.5 μL
175Lu	CD68	Y1/82A	1 μL
176Yb	CD56 (NCAM)	N901	0.5 μL
209Bi	CD16	3G8	1 μL

### Sheet: Table S4_Marker Designations
Supplemental table 4. Surface marker designations and manual gating hierarchy used to define cell phenotypes from CyTOF data.
Cell Phenotype						Surface Marker Designation	Notes
B Cells						CD3- CD19+
	Plasma Cells					CD138+
	NOT Plasma Cells					-
		Naïve/Transitional B cells				CD138- IgD+ CD27-
		Non Class Switched B Cells				CD138- IgD+ CD27+
		Class Switched B Cells				CD138- IgD- CD27+
Myeloid Cells						CD3- CD19-
	Macrophages					CD14+ CD68+
	NOT Macrophages					-
		Natural Killer (NK) Cells				CD56+ CD94+
		NOT NK Cells				-
			Classical Monocytes			CD14+ CD16-
			Non-Classical Monocytes			CD14- CD16+
			Intermediate Monocytes			CD14+ CD16+
			Dendritic Cells (DC)			CD14- CD16- CD56- HLADR+ CD11c+
				Plasmacytoid DCs		CD123+
				Myeloid DCs		CD1c+
T Cells						CD19- CD3+
	CD4 T cells					CD4+ CD8-
		T Follicular Helper (Tfh) Cells				CXCR5+
		NOT Tfh Cells				-
			T Regulatory (Treg) Cells			CTLA4+ CD25+ CD127lo
			NOT Treg Cells			-
				T Central Memory (TCM) Cells		CD45RA- CCR7+
					Th17	CCR6+ CXCR3- CCR4+
					Th1/17	CCR6+ CXCR3+ CCR4-
					Th17 Double Negative (DN)	CCR6+ CXCR3- CCR4-
					Th17 Double Positive (DP)	CCR6+ CXCR3+ CCR4+
					Th1	CCR6- CXCR3+ CCR4-
					Th2	CCR6- CXCR3- CCR4+
					Unassigned Th	CCR6- CXCR3- CCR4-
				T Effector Memory (TEM) Cells		CD45RA- CCR7-
					Th17	CCR6+ CXCR3- CCR4+
					Th1/17	CCR6+ CXCR3+ CCR4-
					Th17 Double Negative (DN)	CCR6+ CXCR3- CCR4-
					Th17 Double Positive (DP)	CCR6+ CXCR3+ CCR4+
					Th1	CCR6- CXCR3+ CCR4-
					Th2	CCR6- CXCR3- CCR4+
					Unassigned Th	CCR6- CXCR3- CCR4-
				TEMRA Cells		CD45RA+ CCR7-
				T Naïve (TN) Cells		CD45RA+ CCR7+ CD28-/+ CD95-
				T Stem Cell Memory (TSCM) Cells		CD45RA+ CCR7+ CD28+ CD95+
	CD8 T cells					CD4- CD8+
		T Follicular Helper (Tfh) Cells				CXCR5+
		NOT Tfh Cells				-
			T Regulatory (Treg) Cells			CTLA4+ CD25+ CD127lo	Mean 0.059% of T cells. Considered undetectable and removed from analysis.
			NOT Treg Cells			-
				T Central Memory (TCM) Cells		CD45RA- CCR7+
					Tc17	CCR6+ CXCR3- CCR4+	Mean 0.038% of T cells. Considered undetectable and removed from analysis.
					Tc1/17	CCR6+ CXCR3+ CCR4-
					Tc17 Double Negative (DN)	CCR6+ CXCR3- CCR4-
					Tc17 Double Positive (DP)	CCR6+ CXCR3+ CCR4+	Mean 0.057% of T cells. Considered undetectable and removed from analysis.
					Tc1	CCR6- CXCR3+ CCR4-
					Tc2	CCR6- CXCR3- CCR4+
					Unassigned Tc	CCR6- CXCR3- CCR4-
				T Effector Memory (TEM) Cells		CD45RA- CCR7-
					Tc17	CCR6+ CXCR3- CCR4+	Mean 0.028% of T cells. Considered undetectable and removed from analysis.
					Tc1/17	CCR6+ CXCR3+ CCR4-
					Tc17 Double Negative (DN)	CCR6+ CXCR3- CCR4-
					Tc17 Double Positive (DP)	CCR6+ CXCR3+ CCR4+	Mean 0.018% of T cells. Considered undetectable and removed from analysis.
					Tc1	CCR6- CXCR3+ CCR4-
					Tc2	CCR6- CXCR3- CCR4+
					Unassigned Tc	CCR6- CXCR3- CCR4-
				TEMRA Cells		CD45RA+ CCR7-
				T Naïve (TN) Cells		CD45RA+ CCR7+ CD28-/+ CD95-
				T Stem Cell Memory (TSCM) Cells		CD45RA+ CCR7+ CD28+ CD95+

### Sheet: Table S5_Annotation
Supplemental table 5. Annotation of CD4 and CD8 T cell clusters based on expression of 6 phenotypic markers.
CD4										CD8
	CD45RA	CCR7	CD95	CCR6	CXCR3	CCR4	Annotation				CD45RA	CCR7	CD95	CCR6	CXCR3	CCR4	Annotation
1	hi	+	-	-	-	-	TN (CD45RAhi CCR7mid)			1	hi	hi	-	-	lo	-	TN (CD45RAhi CCR7hi CXCR3lo)
2	-	mid	+	-	+	mid	TCM (CXCR3+ CCR4mid)			2	-	-	lo	-	-	-	TEM
3	-	-	mid	-	-	+	TEM Th2			3	hi	-	+	-	-	-	TEMRA
4	-	-	hi	-	-	+	TEM Th2			4	+	+	-	-	+	-	TN (CD45RA+ CCR7+ CXCR3+)
5	-	+	+	-	-	-	TCM			5	lo	-	+	+	-	-	TEM Tc17 DN
6	-	+	hi	-	-	+	TCM Th2			6	hi	+	-	-	-	-	TN (CD45RAhi CCR7+)
7	-	-	+	-	-	-	TEM			7	-	lo	+	-	+	+	TCM (CXCR3+ CCR4+)
8	mid	+	-	-	-	-	TN (CD45RAmid CCR7+)			8	-	lo	lo	-	+	-	TCM Tc1
9	-	-	hi	-	-	+	TEM Th2			9	mid	-	lo	-	-	-	TEMRA
10	+	lo	-	-	-	-	TN (CD45RA+ CCR7lo)			10	mid	mid	+	-	-	-	TSCM
11	-	+	hi	-	-	lo	TCM			11	-	lo	+	-	+	-	TCM Tc1
12	-	lo	hi	+	-	+	TCM Th17			12	-	lo	+	-	-	+	TCM Tc2
13	-	-	+	-	+	-	TEM Th1			13	hi	hi	-	-	+	-	TN (CD45RAhi CCR7hi CXCR3+)
14	-	lo	-	-	-	-	Transitional TCM (CCR7lo CD95-)			14	hi	-	lo	-	-	-	TEMRA
15	+	+	mid	-	-	-	TSCM			15	hi	hi	-	-	-	-	TN (CD45RAhi CCR7hi)
16	lo	+	-	-	+	lo	Transitional TCM (CD45RAlo CXCR3+)			16	+	+	+	-	+	-	TSCM (CXCR3+)
17	-	+	mid	-	-	+	TCM Th2			17	hi	mid	+	-	-	-	TSCM
18	-	+	+	-	+	-	TCM Th1			18	+	lo	+	-	+	-	TEMRA (CXCR3+)
19	lo	hi	-	-	-	-	TN (CD45RAlo CCR7hi)			19	hi	+	-	-	lo	-	TN(CD45RAhi CCR7+ CXCR3lo)
20	hi	hi	-	-	-	-	TN (CD45RAhi CCR7hi)			20	-	mid	+	-	-	-	TCM
21	-	lo	+	+	-	-	TEM Th17 DN			21	mid	-	+	-	-	-	TEMRA
22	+	hi	-	-	-	-	TN (CD45RA+ CCR7hi)			22	+	hi	-	-	-	-	TN (CD45RA+ CCR7hi)
23	-	lo	+	-	-	-	TCM			23	mid	+	-	-	-	-	TN (CD45RAmid CCR7+)
24	+	-	+	-	-	-	TEMRA			24	-	-	+	-	-	-	TEM
25	-	-	lo	-	-	-	TEM			25	-	+	+	-	+	-	TCM Tc1

### Sheet: Table S6_CD4 Infection Gini
Supplemental table 6. Feature importance analysis for Random forest classification trained by frequencies of manually gated CD4 T cell subsets and upper quartile expression of functional markers in each subset. The table was filtered by Wilcoxon test P<0.05. Features were then ranked by average Gini score for each marker. Features highlighted in Figure 4 in the manuscript in green.
CD4
Uninf vs CT+												Uninf vs CT+CoP												CT+ vs CT+CoP
Enrollment						1 Month						Enrollment						1 Month						Enrollment						1 Month
Marker	Avg Gini Score	Gini Score	Cluster	P_Value	Compared to Uninf	Marker	Avg Gini Score	Gini Score	Cluster	P_Value	Compared to Uninf	Marker	Avg Gini Score	Gini Score	Cluster	P_Value	Compared to Uninf	Marker	Avg Gini Score	Gini Score	Cluster	P_Value	Compared to Uninf	Marker	Avg Gini Score	Gini Score	Cluster	P_Value	Compared to CT+	Marker	Avg Gini Score	Gini Score	Cluster	P_Value	Compared to CT+
169Tm_CD25	0.0147	0.0391	CD4_TEM_Th17	****P<0.0001	lower	169Tm_CD25	0.0206	0.0469	CD4_TCM_Th1_2DN	****P<0.0001	lower	167Er_CCR7	0.0134	0.0339	CD4_TN	****P<0.0001	lower	171Yb_CCR5	0.0099	0.0184	CD4_TCM_Th2	****P<0.0001	lower	161Dy_CTLA4	0.0074	0.0152	CD4_TEM_Th2	***P<0.001	higher	169Tm_CD25	0.0089	0.0179	CD4_TCM_Th17DN	***P<0.001	higher
		0.0362	CD4_TCM_Th1_2DN	****P<0.0001	lower			0.0361	CD4_TEM_Th17DN	****P<0.0001	lower			0.0378	CD4_Tfh	****P<0.0001	lower			0.0193	CD4_TCM_Th17	***P<0.001	lower			0.0102	CD4_TEM_Th17	**P<0.01	higher			0.0147	CD4_TCM_Th17	***P<0.001	higher
		0.0246	CD4_TCM_Th17DN	****P<0.0001	lower			0.0444	CD4_TCM_Th17DN	****P<0.0001	lower			0.0334	CD4_Treg	****P<0.0001	lower			0.0225	CD4_TEMRA	***P<0.001	lower			0.0162	CD4_TEM_Th1_2DN	**P<0.01	higher			0.0119	CD4_Tfh	***P<0.001	higher
		0.0247	CD4_TEM_Th17DN	****P<0.0001	lower			0.0275	CD4_TEM_Th17	****P<0.0001	lower			0.0258	CD4_TCM_Th2	****P<0.0001	lower			0.0237	CD4_TCM_Th17DP	***P<0.001	lower			0.0116	CD4_TEM_Th17DN	**P<0.01	higher			0.0118	CD4_TEM_Th17DN	**P<0.01	higher
		0.018	CD4_Tfh	****P<0.0001	lower			0.0344	CD4_TCM_Th1	****P<0.0001	lower			0.0322	CD4_TCM_Th1_2DN	****P<0.0001	lower			0.0123	CD4_TEM_Th2	***P<0.001	lower			0.0095	CD4_TEMRA	**P<0.01	higher			0.0183	CD4_TCM_Th1_2DN	**P<0.01	higher
		0.015	CD4_TEM_Th2	****P<0.0001	lower			0.0269	CD4_TEM_Th2	****P<0.0001	lower			0.0176	CD4_TCM_Th1	****P<0.0001	lower			0.0085	CD4_TCM_Th1	***P<0.001	lower			0.0089	CD4_TCM_Th1_2DN	**P<0.01	higher			0.0068	CD4_TEM_Th1_17	**P<0.01	higher
		0.0158	CD4_TCM_Th17	****P<0.0001	lower			0.0286	CD4_TCM_Th2	****P<0.0001	lower			0.0116	CD4_TSCM	***P<0.001	lower			0.0096	CD4_TEM_Th1_2DN	***P<0.001	lower			0.0069	CD4_Tfh	**P<0.01	higher			0.0146	CD4_TSCM	**P<0.01	higher
		0.016	CD4_TCM_Th1	****P<0.0001	lower			0.0205	CD4_Tfh	****P<0.0001	lower			0.0103	CD4_TCM_Th17DN	***P<0.001	lower			0.0071	CD4_TEM_Th17	***P<0.001	lower			0.0073	CD4_TN	*P<0.05	higher			0.0092	CD4_TCM_Th2	**P<0.01	higher
		0.0084	CD4_TCM_Th2	***P<0.001	lower			0.0224	CD4_TCM_Th17	****P<0.0001	lower			0.0125	CD4_TEM_Th2	***P<0.001	lower			0.0072	CD4_Treg	***P<0.001	lower			0.007	CD4_Treg	*P<0.05	higher			0.0068	CD4_TCM_Th1_17	**P<0.01	higher
		0.0167	CD4_TEM_Th17DP	***P<0.001	lower			0.0291	CD4_TEM_Th1	****P<0.0001	lower			0.0106	CD4_TEM_Th17	***P<0.001	lower			0.0085	CD4_TCM_Th17DN	**P<0.01	lower			0.0082	CD4_TCM_Th17	*P<0.05	higher			0.0078	CD4_TEM_Th1	**P<0.01	higher
		0.0082	CD4_TCM_Th1_17	***P<0.001	lower			0.0127	CD4_TCM_Th1_17	****P<0.0001	lower			0.0086	CD4_TCM_Th17	***P<0.001	lower			0.0046	CD4_TEM_Th1	**P<0.01	lower			0.0048	CD4_TCM_Th2	*P<0.05	higher			0.0071	CD4_TEM_Th2	*P<0.05	higher
		0.0068	CD4_TEM_Th1_17	***P<0.001	lower			0.0096	CD4_TCM_Th17DP	***P<0.001	lower			0.0106	CD4_TCM_Th17DP	**P<0.01	lower			0.0042	CD4_TEM_Th17DN	**P<0.01	lower			0.0079	CD4_TSCM	*P<0.05	higher			0.0067	CD4_TCM_Th1	*P<0.05	higher
		0.0089	CD4_TCM_Th17DP	**P<0.01	lower			0.0049	CD4_TEM_Th1_17	***P<0.001	lower			0.0048	CD4_TCM_Th1_17	**P<0.01	lower			0.0009	CD4_TEM_Th17DP	*P<0.05	lower	169Tm_CD25	0.0055	0.0093	CD4_TEM_Th17DP	**P<0.01	higher			0.0069	CD4_Treg	*P<0.05	higher
		0.0055	CD4_Treg	**P<0.01	lower			0.0129	CD4_TEM_Th1_2DN	**P<0.01	lower			0.0009	CD4_TEM_Th17DN	*P<0.05	lower	160Gd_CD28	0.0086	0.0174	CD4_TCM_Th17DP	***P<0.001	higher			0.0058	CD4_TCM_Th1_17	**P<0.01	higher			0.0072	CD4_TEM_Th1_2DN	*P<0.05	higher
		0.0103	CD4_TEM_Th1	**P<0.01	lower			0.0026	CD4_Treg	**P<0.01	lower	171Yb_CCR5	0.0125	0.0273	CD4_TEMRA	****P<0.0001	lower			0.0174	CD4_TCM_Th17DN	***P<0.001	higher			0.0091	CD4_TCM_Th17DN	**P<0.01	higher			0.0051	CD4_TEM_Th17	*P<0.05	higher
		0.0035	CD4_TSCM	**P<0.01	lower			0.0028	CD4_TSCM	*P<0.05	lower			0.0221	CD4_TCM_Th2	****P<0.0001	lower			0.0184	CD4_TCM_Th17	***P<0.001	higher			0.0054	CD4_TEM_Th1_17	*P<0.05	higher			0.0019	CD4_TEM_Th17DP	*P<0.05	higher
150Nd_HLA-DR	0.0116	0.0131	CD4_TEM_Th17	**P<0.01	lower			0.0015	CD4_TEM_Th17DP	*P<0.05	lower			0.0296	CD4_TEM_Th2	****P<0.0001	lower			0.0176	CD4_TCM_Th1_17	***P<0.001	higher			0.0049	CD4_TCM_Th17	*P<0.05	higher	161Dy_CTLA4	0.0062	0.0116	CD4_TEM_Th2	**P<0.01	higher
167Er_CCR7	0.0082	0.0202	CD4_Treg	****P<0.0001	lower	150Nd_HLA-DR	0.01	0.0119	CD4_TEM_Th17	*P<0.05	lower			0.0222	CD4_TEM_Th1	****P<0.0001	lower			0.0152	CD4_TEM_Th1	***P<0.001	higher			0.0076	CD4_Tfh	*P<0.05	higher			0.0105	CD4_TEM_Th17	**P<0.01	higher
		0.0136	CD4_Tfh	****P<0.0001	lower	171Yb_CCR5	0.0071	0.0135	CD4_TCM_Th2	****P<0.0001	lower			0.0247	CD4_TEM_Th1_2DN	****P<0.0001	lower			0.0142	CD4_TSCM	**P<0.01	higher	156Gd_CXCR3	0.0055	0.0075	CD4_TCM_Th17DP	*P<0.05	higher			0.0088	CD4_TEM_Th1_2DN	**P<0.01	higher
		0.0169	CD4_TN	****P<0.0001	lower			0.0144	CD4_TEMRA	****P<0.0001	lower			0.0113	CD4_Treg	****P<0.0001	lower			0.0128	CD4_TN	**P<0.01	higher			0.0053	CD4_TCM_Th17DN	*P<0.05	lower			0.01	CD4_TEM_Th17DN	**P<0.01	higher
		0.0165	CD4_TCM_Th2	****P<0.0001	lower			0.0147	CD4_TCM_Th17	****P<0.0001	lower			0.0124	CD4_TCM_Th17	****P<0.0001	lower			0.0104	CD4_Tfh	**P<0.01	higher			0.0061	CD4_TCM_Th1_17	*P<0.05	higher			0.0086	CD4_TEMRA	**P<0.01	higher
		0.0146	CD4_TCM_Th17DN	****P<0.0001	lower			0.0089	CD4_TEM_Th2	***P<0.001	lower			0.008	CD4_TCM_Th1	***P<0.001	lower			0.0106	CD4_TCM_Th2	**P<0.01	higher			0.0046	CD4_TEM_Th17DP	*P<0.05	higher			0.0041	CD4_TEM_Th1_17	*P<0.05	higher
		0.0119	CD4_TCM_Th1	***P<0.001	lower			0.0098	CD4_TEM_Th1_2DN	***P<0.001	lower			0.0057	CD4_TEM_Th17	***P<0.001	lower			0.0042	CD4_TCM_Th1	**P<0.01	higher			0.0048	CD4_TEM_Th1_17	*P<0.05	higher			0.0085	CD4_Tfh	*P<0.05	higher
		0.0129	CD4_TSCM	***P<0.001	lower			0.013	CD4_TCM_Th17DP	***P<0.001	lower			0.0041	CD4_TCM_Th17DN	**P<0.01	lower			0.0065	CD4_TCM_Th1_2DN	*P<0.05	higher	143Nd_CD45RA	0.0054	0.0167	CD4_TN	***P<0.001	higher			0.0095	CD4_TN	*P<0.05	higher
		0.0136	CD4_TCM_Th1_2DN	***P<0.001	lower			0.007	CD4_TCM_Th1	***P<0.001	lower			0.0125	CD4_TCM_Th17DP	**P<0.01	lower			0.0038	CD4_TEM_Th2	*P<0.05	higher			0.0147	CD4_TEMRA	**P<0.01	higher			0.0056	CD4_TCM_Th1_2DN	*P<0.05	higher
		0.0071	CD4_TCM_Th17	***P<0.001	lower			0.0051	CD4_TEM_Th17	***P<0.001	lower			0.0042	CD4_TEM_Th17DN	**P<0.01	lower			0.0037	CD4_TEM_Th17DN	*P<0.05	higher			0.0116	CD4_TSCM	**P<0.01	higher			0.0095	CD4_Treg	*P<0.05	higher
		0.0134	CD4_TCM_Th17DP	**P<0.01	lower			0.0048	CD4_TEM_Th1	**P<0.01	lower			0.0016	CD4_TEM_Th1_17	*P<0.05	lower	161Dy_CTLA4	0.0075	0.0306	CD4_TEM_Th17DN	****P<0.0001	higher			0.0055	CD4_Treg	*P<0.05	higher	143Nd_CD45RA	0.0058	0.0209	CD4_TN	***P<0.001	higher
		0.0045	CD4_TEM_Th2	*P<0.05	lower			0.0092	CD4_TCM_Th17DN	**P<0.01	lower			0.0018	CD4_TCM_Th1_17	*P<0.05	lower			0.0311	CD4_TEM_Th17	****P<0.0001	higher	phenotypic	0.0051	0.0091	CD4_TCM_Th17DN	*P<0.05	lower			0.0211	CD4_TSCM	**P<0.01	higher
		0.0019	CD4_TCM_Th1_17	*P<0.05	lower			0.0023	CD4_TEM_Th17DN	**P<0.01	lower	161Dy_CTLA4	0.0076	0.0208	CD4_TEM_Th17	****P<0.0001	higher			0.0173	CD4_TEM_Th2	***P<0.001	higher			0.0071	CD4_TEMRA	*P<0.05	higher			0.0123	CD4_TEMRA	*P<0.05	higher
		0.0029	CD4_TEM_Th17	*P<0.05	lower			0.0012	CD4_Treg	*P<0.05	lower			0.0294	CD4_TEM_Th1_2DN	****P<0.0001	higher			0.0126	CD4_TEMRA	***P<0.001	higher			0.0072	CD4_Treg	*P<0.05	higher	164Dy_CD95	0.0041	0.0106	CD4_TCM_Th17	**P<0.01	higher
171Yb_CCR5	0.0048	0.0096	CD4_TCM_Th2	***P<0.001	lower			0.0011	CD4_TEM_Th17DP	*P<0.05	lower			0.0233	CD4_TEM_Th2	****P<0.0001	higher			0.0072	CD4_TEM_Th1_2DN	**P<0.01	higher			0.0078	CD4_TCM_Th17	*P<0.05	lower			0.0087	CD4_TCM_Th1_2DN	**P<0.01	higher
		0.0122	CD4_TEM_Th2	***P<0.001	lower	143Nd_CD45RA	0.0039	0.0237	CD4_TSCM	****P<0.0001	lower			0.0133	CD4_TEM_Th17DN	****P<0.0001	higher			0.0169	CD4_TCM_Th17DP	**P<0.01	lower			0.0081	CD4_TEM_Th17DN	*P<0.05	lower			0.0062	CD4_TCM_Th2	*P<0.05	higher
		0.0068	CD4_TEM_Th17	***P<0.001	lower			0.0221	CD4_TN	****P<0.0001	lower			0.013	CD4_TEMRA	***P<0.001	higher			0.009	CD4_TN	**P<0.01	higher			0.008	CD4_TCM_Th1_17	*P<0.05	lower			0.005	CD4_TCM_Th1	*P<0.05	higher
		0.0096	CD4_TEM_Th1_2DN	***P<0.001	lower	167Er_CCR7	0.0037	0.0097	CD4_Treg	****P<0.0001	lower			0.0067	CD4_TCM_Th17DN	***P<0.001	higher			0.0028	CD4_TEM_Th1_17	**P<0.01	higher	149Sm_CCR4	0.004	0.0112	CD4_TEM_Th17DP	**P<0.01	higher			0.0044	CD4_TCM_Th17DN	*P<0.05	higher
		0.0094	CD4_TEMRA	***P<0.001	lower			0.0091	CD4_Tfh	***P<0.001	lower			0.005	CD4_TEM_Th1_17	**P<0.01	higher			0.0009	CD4_TEM_Th17DP	*P<0.05	higher	172Yb_CD38	0.0038	0.013	CD4_TEM_Th17DN	**P<0.01	lower	172Yb_CD38	0.004	0.013	CD4_TEM_Th2	**P<0.01	lower
		0.0059	CD4_TEM_Th1	***P<0.001	lower			0.0082	CD4_TSCM	***P<0.001	lower			0.0052	CD4_TCM_Th17	**P<0.01	higher	150Nd_HLA-DR	0.0064	0.0072	CD4_TEM_Th2	**P<0.01	lower	171Yb_CCR5	0.0033	0.0075	CD4_Treg	*P<0.05	lower			0.0068	CD4_TEM_Th1_2DN	*P<0.05	lower
		0.0044	CD4_TCM_Th17	**P<0.01	lower			0.0068	CD4_TN	***P<0.001	lower			0.0043	CD4_TN	**P<0.01	higher	172Yb_CD38	0.0063	0.0558	CD4_TEM_Th2	****P<0.0001	lower							141Pr_CCR6	0.0034	0.0033	CD4_TEM_Th17DP	*P<0.05	higher
		0.0045	CD4_TCM_Th17DP	**P<0.01	lower			0.006	CD4_TCM_Th17DP	**P<0.01	lower			0.0049	CD4_TCM_Th2	**P<0.01	higher			0.0195	CD4_TEM_Th17DN	****P<0.0001	lower							160Gd_CD28	0.0032	0.0064	CD4_TCM_Th1_2DN	*P<0.05	higher
		0.0022	CD4_TCM_Th1	**P<0.01	lower			0.0045	CD4_TCM_Th1	**P<0.01	lower			0.0045	CD4_TEM_Th1	**P<0.01	higher			0.0181	CD4_TEM_Th1_2DN	***P<0.001	lower									0.0053	CD4_TCM_Th17	*P<0.05	higher
		0.0014	CD4_TCM_Th17DN	*P<0.05	lower			0.0022	CD4_TCM_Th2	**P<0.01	lower			0.0024	CD4_TCM_Th1_2DN	*P<0.05	higher			0.0059	CD4_TEM_Th1	*P<0.05	lower							156Gd_CXCR3	0.0031	0.0091	CD4_TCM_Th17DP	*P<0.05	higher
		0.0019	CD4_TEM_Th17DN	*P<0.05	lower			0.0024	CD4_TCM_Th17	**P<0.01	lower	150Nd_HLA-DR	0.0055	0.0042	CD4_TEM_Th2	**P<0.01	lower			0.0023	CD4_TCM_Th17	*P<0.05	lower							165Ho_CD127_and_Bead_5	0.0028	0.0101	CD4_Treg	*P<0.05	higher
		0.0012	CD4_TCM_Th1_17	*P<0.05	lower			0.0028	CD4_TEM_Th17DN	**P<0.01	lower	172Yb_CD38	0.0047	0.0405	CD4_TEM_Th2	****P<0.0001	lower			0.0015	CD4_TEM_Th1_17	*P<0.05	lower									0.0048	CD4_TCM_Th1_2DN	*P<0.05	higher
phenotypic	0.0047	0.021	CD4_TEM_Th2	****P<0.0001	higher			0.0031	CD4_TCM_Th1_2DN	**P<0.01	lower			0.0178	CD4_TEM_Th17DN	****P<0.0001	lower	167Er_CCR7	0.0046	0.0135	CD4_Treg	***P<0.001	lower							167Er_CCR7	0.0028	0.0056	CD4_TCM_Th17DP	*P<0.05	higher
		0.0099	CD4_TEM_Th17DN	***P<0.001	higher			0.0047	CD4_TCM_Th1_17	*P<0.05	lower			0.0085	CD4_TEM_Th1_2DN	***P<0.001	lower			0.0088	CD4_Tfh	***P<0.001	lower									0.0048	CD4_TCM_Th17	*P<0.05	higher
		0.0087	CD4_TEM_Th17	**P<0.01	higher			0.0025	CD4_TCM_Th17DN	*P<0.05	lower			0.0036	CD4_TEM_Th1_17	**P<0.01	lower			0.0093	CD4_TEM_Th2	***P<0.001	lower							158Gd_CD27	0.0027	0.004	CD4_TCM_Th17	*P<0.05	higher
		0.0047	CD4_TSCM	**P<0.01	lower			0.0022	CD4_TEM_Th2	*P<0.05	lower			0.0029	CD4_TEM_Th1	*P<0.05	lower			0.0092	CD4_TEM_Th17	***P<0.001	lower
		0.0114	CD4_TCM_Th17DP	*P<0.05	lower			0.0019	CD4_TEM_Th17DP	*P<0.05	lower	160Gd_CD28	0.0038	0.0112	CD4_TCM_Th1_17	***P<0.001	higher			0.0092	CD4_TN	***P<0.001	lower
164Dy_CD95	0.0042	0.0143	CD4_TEM_Th17	****P<0.0001	lower	155Gd_PD-1	0.0034	0.0169	CD4_TCM_Th2	***P<0.001	lower			0.0112	CD4_TSCM	***P<0.001	higher			0.0066	CD4_TSCM	**P<0.01	lower
		0.0129	CD4_TCM_Th1_2DN	***P<0.001	lower			0.0092	CD4_TEM_Th17	**P<0.01	lower			0.0072	CD4_TCM_Th17	**P<0.01	higher			0.0068	CD4_TEM_Th17DN	**P<0.01	lower
		0.0072	CD4_TEM_Th2	***P<0.001	lower			0.0085	CD4_TEM_Th2	**P<0.01	lower			0.0052	CD4_TCM_Th17DP	**P<0.01	higher			0.0079	CD4_TCM_Th1	**P<0.01	lower
		0.0049	CD4_TEM_Th17DN	***P<0.001	lower			0.0045	CD4_TCM_Th17	**P<0.01	lower			0.0029	CD4_TCM_Th17DN	**P<0.01	higher			0.0025	CD4_TCM_Th1_2DN	*P<0.05	lower
		0.0085	CD4_TEM_Th1_2DN	**P<0.01	lower			0.0022	CD4_Treg	*P<0.05	lower			0.0039	CD4_TCM_Th2	**P<0.01	higher			0.0039	CD4_TCM_Th2	*P<0.05	lower
		0.002	CD4_TCM_Th2	**P<0.01	lower			0.0017	CD4_TEMRA	*P<0.05	lower			0.0032	CD4_TN	*P<0.05	higher	169Tm_CD25	0.0044	0.018	CD4_TCM_Th1_2DN	***P<0.001	lower
		0.0026	CD4_Treg	**P<0.01	lower	164Dy_CD95	0.0031	0.0161	CD4_TCM_Th1_2DN	****P<0.0001	lower			0.0024	CD4_TEM_Th1_17	*P<0.05	higher			0.0116	CD4_TEM_Th17DN	***P<0.001	lower
		0.003	CD4_TEM_Th1	*P<0.05	lower			0.0124	CD4_TEM_Th1_2DN	***P<0.001	lower			0.003	CD4_Tfh	*P<0.05	higher			0.0112	CD4_TEM_Th2	**P<0.01	lower
		0.0042	CD4_TEMRA	*P<0.05	lower			0.0034	CD4_TEM_Th17DN	**P<0.01	lower			0.0036	CD4_TEM_Th1	*P<0.05	higher			0.0068	CD4_TCM_Th2	**P<0.01	lower
		0.0013	CD4_Tfh	*P<0.05	lower			0.0053	CD4_TCM_Th17DN	**P<0.01	lower			0.0028	CD4_TCM_Th1	*P<0.05	higher			0.0071	CD4_TCM_Th1	**P<0.01	lower
		0.0014	CD4_TCM_Th17	*P<0.05	lower			0.004	CD4_TEM_Th2	**P<0.01	lower			0.0032	CD4_TCM_Th1_2DN	*P<0.05	higher			0.005	CD4_TEM_Th17	**P<0.01	lower
		0.0009	CD4_TCM_Th17DN	*P<0.05	lower			0.002	CD4_TEM_Th17	**P<0.01	lower			0.0024	CD4_TEM_Th2	*P<0.05	higher			0.0034	CD4_TCM_Th17DP	*P<0.05	lower
156Gd_CXCR3	0.0036	0.0201	CD4_TCM_Th17DP	**P<0.01	lower			0.0015	CD4_TCM_Th1	**P<0.01	lower			0.0032	CD4_TEM_Th17DP	*P<0.05	higher			0.0028	CD4_Tfh	*P<0.05	lower
		0.0041	CD4_TEM_Th17DN	*P<0.05	lower			0.002	CD4_TCM_Th2	*P<0.05	lower	169Tm_CD25	0.0033	0.0132	CD4_TEM_Th17	***P<0.001	lower			0.0024	CD4_TCM_Th17DN	*P<0.05	lower
		0.0043	CD4_Tfh	*P<0.05	lower			0.0021	CD4_TEMRA	*P<0.05	lower			0.0061	CD4_TEM_Th2	**P<0.01	lower			0.0025	CD4_TCM_Th17	*P<0.05	lower
		0.002	CD4_TEM_Th17DP	*P<0.05	lower			0.0009	CD4_TEM_Th1	*P<0.05	lower			0.0045	CD4_TEM_Th17DN	**P<0.01	lower	155Gd_PD-1	0.0037	0.013	CD4_TEM_Th2	**P<0.01	lower
143Nd_CD45RA	0.0028	0.0016	CD4_TN	*P<0.05	lower	161Dy_CTLA4	0.0025	0.0209	CD4_TCM_Th17DP	***P<0.001	lower			0.004	CD4_TCM_Th1_2DN	**P<0.01	lower			0.0062	CD4_TEM_Th17	**P<0.01	lower
160Gd_CD28	0.0026	0.0036	CD4_TSCM	*P<0.05	higher			0.0045	CD4_TEM_Th17DN	**P<0.01	higher			0.0028	CD4_TCM_Th17DN	**P<0.01	lower			0.016	CD4_TCM_Th2	**P<0.01	lower
		0.005	CD4_TEM_Th1	*P<0.05	higher			0.0037	CD4_TEM_Th17	*P<0.05	higher			0.0035	CD4_TCM_Th2	**P<0.01	lower			0.0051	CD4_Treg	**P<0.01	lower
		0.0039	CD4_TCM_Th17DP	*P<0.05	higher	phenotypic	0.0023	0.0092	CD4_TEM_Th2	**P<0.01	higher			0.0024	CD4_Tfh	**P<0.01	lower			0.0047	CD4_TCM_Th17	*P<0.05	lower
161Dy_CTLA4	0.0022	0.0192	CD4_TCM_Th17DP	**P<0.01	lower			0.0068	CD4_TCM_Th17DP	**P<0.01	lower			0.0031	CD4_TCM_Th17	**P<0.01	lower	156Gd_CXCR3	0.0023	0.0051	CD4_TCM_Th17DN	*P<0.05	lower
172Yb_CD38	0.0021	0.0064	CD4_TEM_Th2	***P<0.001	lower			0.0054	CD4_TEM_Th17	**P<0.01	higher			0.0019	CD4_TCM_Th1	*P<0.05	lower			0.005	CD4_TEM_Th17DN	*P<0.05	lower
		0.0042	CD4_TEM_Th1_2DN	**P<0.01	lower			0.0039	CD4_TSCM	**P<0.01	lower			0.0034	CD4_TCM_Th17DP	*P<0.05	lower			0.0025	CD4_TSCM	*P<0.05	lower
		0.0028	CD4_TEM_Th17DN	**P<0.01	lower			0.0023	CD4_TEM_Th17DN	*P<0.05	higher			0.0029	CD4_TEM_Th1_17	*P<0.05	lower			0.005	CD4_TCM_Th1_17	*P<0.05	higher
		0.0031	CD4_TEM_Th1_17	**P<0.01	lower	172Yb_CD38	0.0018	0.0104	CD4_TEM_Th2	***P<0.001	lower			0.0029	CD4_TCM_Th1_17	*P<0.05	lower			0.0031	CD4_TEM_Th1	*P<0.05	higher
		0.006	CD4_TSCM	*P<0.05	higher			0.0039	CD4_TEM_Th17DN	**P<0.01	lower			0.0055	CD4_TEM_Th17DP	*P<0.05	lower	phenotypic	0.0023	0.0101	CD4_TEM_Th2	**P<0.01	higher
		0.0014	CD4_TEM_Th1	*P<0.05	lower			0.0031	CD4_TEM_Th1_2DN	*P<0.05	lower	phenotypic	0.0033	0.024	CD4_TEM_Th2	****P<0.0001	higher			0.0104	CD4_TSCM	**P<0.01	lower
		0.0022	CD4_Treg	*P<0.05	lower	141Pr_CCR6	0.0018	0.0041	CD4_TCM_Th17DN	*P<0.05	higher			0.0056	CD4_TSCM	**P<0.01	lower			0.0049	CD4_TCM_Th17DP	**P<0.01	lower
		0.0013	CD4_TEM_Th17DP	*P<0.05	lower			0.0047	CD4_TEM_Th17DN	*P<0.05	higher			0.0056	CD4_TCM_Th17DP	**P<0.01	lower	141Pr_CCR6	0.0018	0.003	CD4_TCM_Th17DN	*P<0.05	higher
141Pr_CCR6	0.0017	0.0053	CD4_Tfh	**P<0.01	lower	156Gd_CXCR3	0.0018	0.0049	CD4_TSCM	**P<0.01	lower			0.0034	CD4_TCM_Th1	*P<0.05	lower	149Sm_CCR4	0.0017	0.005	CD4_TCM_Th17	*P<0.05	higher
165Ho_CD127_and_Bead_5	0.0013	0.0016	CD4_TCM_Th1_2DN	**P<0.01	lower			0.0038	CD4_TCM_Th17DN	**P<0.01	lower			0.0038	CD4_TCM_Th1_17	*P<0.05	lower			0.0027	CD4_TEM_Th17	*P<0.05	higher
		0.0015	CD4_TEM_Th17	*P<0.05	lower			0.0035	CD4_TEM_Th17DN	*P<0.05	lower			0.003	CD4_TEM_Th17DN	*P<0.05	higher	143Nd_CD45RA	0.0015	0.0036	CD4_TSCM	*P<0.05	lower
		0.0019	CD4_Tfh	*P<0.05	lower	165Ho_CD127_and_Bead_5	0.0011	0.0055	CD4_TCM_Th1_2DN	***P<0.001	lower			0.0029	CD4_TCM_Th17DN	*P<0.05	lower	164Dy_CD95	0.0014	0.0057	CD4_TCM_Th1_2DN	**P<0.01	lower
		0.0015	CD4_TSCM	*P<0.05	lower			0.0014	CD4_TEM_Th1_2DN	*P<0.05	lower			0.004	CD4_TCM_Th17	*P<0.05	lower			0.0019	CD4_TEM_Th17DN	*P<0.05	lower
155Gd_PD-1	0.0013	0.0028	CD4_TEM_Th17	**P<0.01	lower									0.0027	CD4_TEM_Th17	*P<0.05	higher			0.0026	CD4_TEM_Th1_2DN	*P<0.05	lower
		0.0013	CD4_TEM_Th2	*P<0.05	lower							156Gd_CXCR3	0.0015	0.0032	CD4_TCM_Th17DN	**P<0.01	lower	165Ho_CD127_and_Bead_5	0.001	0.0027	CD4_TCM_Th1_17	*P<0.05	higher
		0.0033	CD4_TCM_Th2	*P<0.05	lower									0.0022	CD4_TEM_Th17DN	**P<0.01	lower
158Gd_CD27	0.001	0.0014	CD4_TCM_Th17DN	*P<0.05	lower							164Dy_CD95	0.0012	0.0028	CD4_TEM_Th17	**P<0.01	lower
		0.0009	CD4_Tfh	*P<0.05	lower									0.0018	CD4_Treg	*P<0.05	lower
														0.0022	CD4_TEM_Th2	*P<0.05	lower
														0.0017	CD4_TEMRA	*P<0.05	lower
														0.0011	CD4_TEM_Th17DN	*P<0.05	lower
												141Pr_CCR6	0.0011	0.0055	CD4_Tfh	**P<0.01	lower
												155Gd_PD-1	0.001	0.0035	CD4_TEM_Th17	**P<0.01	lower
														0.0023	CD4_TEM_Th2	**P<0.01	lower
														0.0021	CD4_Treg	*P<0.05	lower
												165Ho_CD127_and_Bead_5	0.0009	0.0026	CD4_TEM_Th17	**P<0.01	lower
														0.0018	CD4_TCM_Th2	*P<0.05	lower
														0.0014	CD4_Tfh	*P<0.05	lower
														0.0012	CD4_TCM_Th1_2DN	*P<0.05	lower
												149Sm_CCR4	0.0008	0.0021	CD4_TCM_Th17DP	*P<0.05	higher

### Sheet: Table S7_CD8 Infection Gini
Supplemental table 7. Feature importance analysis for Random forest classification trained by frequencies of manually gated CD8 T cell subsets and upper quartile expression of functional markers in each subset. The table was filtered by Wilcoxon test P<0.05. Features were then ranked by average Gini score for each marker. Features highlighted in Figure 4 in the manuscript in green.
CD8
Uninf vs CT+												Uninf vs CT+CoP												CT+ vs CT+CoP
Enrollment						1 Month						Enrollment						1 Month						Enrollment						1 Month
Marker	Avg Gini Score	Gini Score	Cluster	P_Value	Compared to Uninf	Marker	Avg Gini Score	Gini Score	Cluster	P_Value	Compared to Uninf	Marker	Avg Gini Score	Gini Score	Cluster	P_Value	Compared to Uninf	Marker	Avg Gini Score	Gini Score	Cluster	P_Value	Compared to Uninf	Marker	Avg Gini Score	Gini Score	Cluster	P_Value	Compared to CT+	Marker	Avg Gini Score	Gini Score	Cluster	P_Value	Compared to CT+
150Nd_HLA-DR	0.0151	0.0151	CD8_TEM_Tc2	*P<0.05	lower	150Nd_HLA-DR	0.0145	0.0145	CD8_TEM_Tc2	*P<0.05	lower	171Yb_CCR5	0.0149	0.0448	CD8_TEM_Tc1	****P<0.0001	lower	153Eu_CXCR5_and_Bead_4	0.0327	0.0327	CD8_Tfh	***P<0.001	higher	phenotypic	0.0088	0.0192	CD8_TCM_Tc1	**P<0.01	lower	143Nd_CD45RA	0.0095	0.0511	CD8_TN	****P<0.0001	higher
167Er_CCR7	0.0133	0.0571	CD8_Tfh	****P<0.0001	lower	171Yb_CCR5	0.012	0.0257	CD8_TEM_Tc1	****P<0.0001	lower			0.0334	CD8_TEMRA	****P<0.0001	lower	171Yb_CCR5	0.0116	0.0307	CD8_TEM_Tc1	***P<0.001	lower			0.0204	CD8_TCM_Tc1_17	*P<0.05	lower			0.0213	CD8_TSCM	**P<0.01	higher
		0.0244	CD8_TN	****P<0.0001	lower			0.0272	CD8_TCM_Tc1	****P<0.0001	lower			0.0141	CD8_Tfh	***P<0.001	lower			0.0288	CD8_TEMRA	***P<0.001	lower			0.0073	CD8_TCM_Tc17DN	*P<0.05	lower			0.0118	CD8_TEMRA	*P<0.05	higher
		0.0188	CD8_TCM_Tc2	***P<0.001	lower			0.0265	CD8_TEMRA	***P<0.001	lower			0.0216	CD8_TEM_Tc2	***P<0.001	lower			0.0294	CD8_TEM_Tc2	***P<0.001	lower			0.0088	CD8_TEM_Tc1_17	*P<0.05	lower			0.0078	CD8_TEM_Tc17DN	*P<0.05	higher
		0.0332	CD8_TSCM	**P<0.01	lower			0.0214	CD8_TEM_Tc2	***P<0.001	lower			0.0211	CD8_TCM_Tc1	***P<0.001	lower			0.0168	CD8_TCM_Tc1	***P<0.001	lower	143Nd_CD45RA	0.0076	0.0309	CD8_TN	***P<0.001	higher	151Eu_CD107a_and_Bead_3	0.0086	0.0081	CD8_TCM_Tc17DN	*P<0.05	higher
		0.007	CD8_TEM_Tc17DN	**P<0.01	lower			0.0115	CD8_TCM_Tc1_2DN	***P<0.001	lower			0.0146	CD8_TSCM	***P<0.001	lower			0.014	CD8_TSCM	**P<0.01	lower			0.0137	CD8_TSCM	**P<0.01	higher	155Gd_PD-1	0.0062	0.0201	CD8_TCM_Tc1_2DN	*P<0.05	higher
		0.0081	CD8_TEM_Tc2	**P<0.01	lower			0.0117	CD8_TEM_Tc1_2DN	***P<0.001	lower			0.0199	CD8_TEM_Tc17DN	**P<0.01	lower			0.0075	CD8_TCM_Tc1_2DN	**P<0.01	lower			0.0102	CD8_TEMRA	*P<0.05	higher	164Dy_CD95	0.0062	0.0169	CD8_TCM_Tc1_2DN	**P<0.01	higher
		0.0093	CD8_TCM_Tc1	**P<0.01	lower			0.0095	CD8_TSCM	**P<0.01	lower			0.0046	CD8_TCM_Tc1_2DN	**P<0.01	lower			0.0071	CD8_TEM_Tc1_2DN	**P<0.01	lower	174Yb_CD94	0.0056	0.0122	CD8_TEM_Tc1_2DN	**P<0.01	lower			0.0122	CD8_TCM_Tc2	*P<0.05	higher
		0.0066	CD8_TCM_Tc17DN	**P<0.01	lower			0.0063	CD8_TEM_Tc17DN	**P<0.01	lower			0.0053	CD8_TEM_Tc1_2DN	**P<0.01	lower			0.0084	CD8_Tfh	**P<0.01	lower			0.0125	CD8_TEMRA	*P<0.05	lower			0.0033	CD8_TCM_Tc1_17	*P<0.05	higher
		0.0036	CD8_TEM_Tc1_2DN	*P<0.05	lower			0.0052	CD8_TCM_Tc2	**P<0.01	lower			0.0065	CD8_TCM_Tc2	*P<0.05	lower			0.0045	CD8_TCM_Tc2	*P<0.05	lower	169Tm_CD25	0.0056	0.0084	CD8_TCM_Tc1_17	*P<0.05	higher			0.0052	CD8_TCM_Tc17DN	*P<0.05	higher
		0.0071	CD8_TCM_Tc1_17	*P<0.05	lower			0.0061	CD8_Tfh	*P<0.05	lower	167Er_CCR7	0.0125	0.0452	CD8_TN	****P<0.0001	lower	167Er_CCR7	0.0114	0.0275	CD8_TEM_Tc17DN	***P<0.001	lower			0.0073	CD8_TEM_Tc2	*P<0.05	lower	169Tm_CD25	0.0059	0.0099	CD8_TCM_Tc1_17	**P<0.01	higher
		0.0034	CD8_TEMRA	*P<0.05	lower	153Eu_CXCR5_and_Bead_4	0.0117	0.0117	CD8_Tfh	**P<0.01	higher			0.0312	CD8_Tfh	****P<0.0001	lower			0.0212	CD8_TEM_Tc2	***P<0.001	lower	172Yb_CD38	0.0054	0.0088	CD8_TCM_Tc1_17	*P<0.05	lower			0.0111	CD8_TCM_Tc1	*P<0.05	higher
169Tm_CD25	0.011	0.0331	CD8_Tfh	****P<0.0001	lower	143Nd_CD45RA	0.0115	0.0539	CD8_TSCM	****P<0.0001	lower			0.02	CD8_TCM_Tc2	***P<0.001	lower			0.0154	CD8_TCM_Tc17DN	**P<0.01	lower	156Gd_CXCR3	0.0053	0.0081	CD8_TCM_Tc1_17	*P<0.05	higher	172Yb_CD38	0.005	0.0114	CD8_TSCM	*P<0.05	lower
		0.0201	CD8_TN	***P<0.001	lower			0.0335	CD8_TN	***P<0.001	lower			0.023	CD8_TSCM	***P<0.001	lower			0.0265	CD8_Tfh	**P<0.01	lower	155Gd_PD-1	0.0051	0.0119	CD8_TCM_Tc1_2DN	*P<0.05	higher	156Gd_CXCR3	0.0048	0.0073	CD8_TCM_Tc17DN	*P<0.05	higher
		0.0102	CD8_TSCM	**P<0.01	lower			0.024	CD8_Tfh	***P<0.001	lower			0.0121	CD8_TEM_Tc1_2DN	**P<0.01	lower			0.012	CD8_TEM_Tc1_2DN	**P<0.01	lower	165Ho_CD127_and_Bead_5	0.0039	0.0071	CD8_TEM_Tc2	*P<0.05	lower	160Gd_CD28	0.0045	0.0035	CD8_TEM_Tc1_17	*P<0.05	higher
		0.0125	CD8_TEM_Tc17DN	**P<0.01	lower			0.0123	CD8_TEMRA	**P<0.01	lower			0.0085	CD8_TEMRA	**P<0.01	lower			0.0205	CD8_TSCM	**P<0.01	lower	160Gd_CD28	0.0038	0.0074	CD8_TCM_Tc17DN	*P<0.05	higher	165Ho_CD127_and_Bead_5	0.0043	0.0078	CD8_TSCM	*P<0.05	higher
		0.0107	CD8_TCM_Tc1	*P<0.05	lower			0.0054	CD8_TEM_Tc17DN	*P<0.05	lower			0.0059	CD8_TEM_Tc2	**P<0.01	lower			0.0086	CD8_TEMRA	**P<0.01	lower									0.0059	CD8_Tfh	*P<0.05	higher
		0.009	CD8_TCM_Tc1_2DN	*P<0.05	lower	167Er_CCR7	0.0104	0.0449	CD8_Tfh	****P<0.0001	lower			0.0061	CD8_TEM_Tc17DN	**P<0.01	lower			0.0124	CD8_TN	**P<0.01	lower
		0.0067	CD8_TCM_Tc17DN	*P<0.05	lower			0.0135	CD8_TN	***P<0.001	lower			0.0073	CD8_TCM_Tc1	*P<0.05	lower			0.0046	CD8_TCM_Tc1	*P<0.05	lower
		0.0148	CD8_TCM_Tc2	*P<0.05	lower			0.0101	CD8_TCM_Tc17DN	***P<0.001	lower			0.0025	CD8_TCM_Tc1_2DN	*P<0.05	lower	160Gd_CD28	0.0102	0.0289	CD8_TSCM	***P<0.001	higher
phenotypic	0.0083	0.0361	CD8_TEM_Tc2	***P<0.001	higher			0.0082	CD8_TEM_Tc17DN	**P<0.01	lower			0.0046	CD8_TEM_Tc1	*P<0.05	lower			0.0185	CD8_TCM_Tc17DN	***P<0.001	higher
		0.0219	CD8_TEM_Tc1_2DN	**P<0.01	higher			0.0243	CD8_TSCM	**P<0.01	lower	160Gd_CD28	0.0114	0.0492	CD8_TCM_Tc17DN	****P<0.0001	higher			0.0252	CD8_Tfh	**P<0.01	higher
		0.0083	CD8_TSCM	**P<0.01	lower			0.0076	CD8_TCM_Tc1	**P<0.01	lower			0.0315	CD8_TCM_Tc1_17	***P<0.001	higher			0.0166	CD8_TN	**P<0.01	higher
		0.0129	CD8_TEM_Tc1	*P<0.05	higher			0.0089	CD8_TEM_Tc2	**P<0.01	lower			0.027	CD8_TSCM	***P<0.001	higher			0.0105	CD8_TCM_Tc2	**P<0.01	higher
		0.0065	CD8_TEM_Tc17DN	*P<0.05	higher			0.0073	CD8_TEM_Tc1_2DN	**P<0.01	lower			0.0066	CD8_TEM_Tc17DN	**P<0.01	higher			0.0074	CD8_TCM_Tc1_17	**P<0.01	higher
171Yb_CCR5	0.0075	0.0189	CD8_TEM_Tc2	***P<0.001	lower			0.01	CD8_TCM_Tc2	*P<0.05	lower			0.0077	CD8_TCM_Tc1	*P<0.05	higher			0.0127	CD8_TCM_Tc1	**P<0.01	higher
		0.0138	CD8_TEMRA	***P<0.001	lower			0.0035	CD8_TEMRA	*P<0.05	lower			0.0075	CD8_TCM_Tc2	*P<0.05	higher			0.0051	CD8_TEM_Tc17DN	*P<0.05	higher
		0.0103	CD8_TEM_Tc1	***P<0.001	lower			0.0032	CD8_TCM_Tc1_17	*P<0.05	lower			0.006	CD8_TN	*P<0.05	higher			0.0048	CD8_TEM_Tc2	*P<0.05	higher
		0.0096	CD8_TSCM	**P<0.01	lower	169Tm_CD25	0.0086	0.0258	CD8_Tfh	****P<0.0001	lower			0.008	CD8_TEM_Tc2	*P<0.05	higher	149Sm_CCR4	0.0079	0.0167	CD8_TEM_Tc2	**P<0.01	higher
		0.0067	CD8_TCM_Tc1	**P<0.01	lower			0.0094	CD8_TCM_Tc1	**P<0.01	lower			0.0069	CD8_Tfh	*P<0.05	higher	150Nd_HLA-DR	0.0073	0.0073	CD8_TEM_Tc2	*P<0.05	lower
		0.0126	CD8_TCM_Tc2	**P<0.01	lower			0.0131	CD8_TCM_Tc17DN	**P<0.01	lower	172Yb_CD38	0.0066	0.0146	CD8_TEM_Tc17DN	***P<0.001	lower	172Yb_CD38	0.0058	0.0124	CD8_TEM_Tc17DN	**P<0.01	lower
		0.0054	CD8_TEM_Tc17DN	**P<0.01	lower			0.0108	CD8_TEM_Tc17DN	**P<0.01	lower			0.0239	CD8_TCM_Tc17DN	***P<0.001	lower			0.0118	CD8_TCM_Tc1	**P<0.01	lower
		0.0044	CD8_TCM_Tc1_2DN	*P<0.05	lower			0.0054	CD8_TSCM	**P<0.01	lower			0.0156	CD8_TCM_Tc1_17	***P<0.001	lower			0.0129	CD8_TEM_Tc1	**P<0.01	lower
		0.0052	CD8_TEM_Tc1_2DN	*P<0.05	lower			0.0106	CD8_TN	**P<0.01	lower			0.0073	CD8_TEM_Tc1_2DN	*P<0.05	lower			0.0071	CD8_TEM_Tc1_2DN	*P<0.05	lower
		0.0056	CD8_Tfh	*P<0.05	lower			0.0036	CD8_TCM_Tc1_17	**P<0.01	lower			0.0051	CD8_TCM_Tc1	*P<0.05	lower			0.0024	CD8_TEM_Tc1_17	*P<0.05	lower
143Nd_CD45RA	0.0062	0.0143	CD8_TSCM	**P<0.01	lower			0.0108	CD8_TCM_Tc2	*P<0.05	lower			0.0018	CD8_TEM_Tc1_17	*P<0.05	lower			0.0017	CD8_TCM_Tc1_17	*P<0.05	lower
	0.0062	0.009	CD8_TN	**P<0.01	lower	149Sm_CCR4	0.0083	0.017	CD8_TEM_Tc2	**P<0.01	higher	169Tm_CD25	0.0059	0.0271	CD8_Tfh	****P<0.0001	lower			0.0047	CD8_TCM_Tc17DN	*P<0.05	lower
	0.0062	0.0107	CD8_Tfh	*P<0.05	lower	155Gd_PD-1	0.0042	0.021	CD8_TCM_Tc1_2DN	**P<0.01	lower			0.0106	CD8_TN	***P<0.001	lower			0.0041	CD8_TCM_Tc1_2DN	*P<0.05	lower
149Sm_CCR4	0.0057	0.0111	CD8_TEM_Tc2	**P<0.01	higher	phenotypic	0.0039	0.0061	CD8_TSCM	**P<0.01	lower			0.0085	CD8_TEM_Tc17DN	**P<0.01	lower	phenotypic	0.0046	0.021	CD8_TCM_Tc2	**P<0.01	lower
153Eu_CXCR5_and_Bead_4	0.0047	0.0047	CD8_Tfh	*P<0.05	higher			0.0048	CD8_TEM_Tc1	*P<0.05	higher			0.0106	CD8_TCM_Tc2	*P<0.05	lower			0.0069	CD8_TSCM	*P<0.05	lower
160Gd_CD28	0.0044	0.0101	CD8_TSCM	**P<0.01	higher			0.007	CD8_TEM_Tc17DN	*P<0.05	higher	150Nd_HLA-DR	0.0049	0.0049	CD8_TEM_Tc2	*P<0.05	lower			0.005	CD8_TEMRA	*P<0.05	higher
	0.0044	0.0083	CD8_TCM_Tc17DN	*P<0.05	higher			0.0059	CD8_TEM_Tc1_2DN	*P<0.05	higher	phenotypic	0.0048	0.0195	CD8_TEM_Tc2	**P<0.01	higher	174Yb_CD94	0.0044	0.0207	CD8_Tfh	***P<0.001	lower
	0.0044	0.0056	CD8_TCM_Tc1_17	*P<0.05	higher			0.0065	CD8_TCM_Tc2	*P<0.05	lower			0.0064	CD8_TCM_Tc1_17	**P<0.01	lower			0.0098	CD8_TEM_Tc2	**P<0.01	lower
	0.0044	0.0042	CD8_TEM_Tc2	*P<0.05	higher	141Pr_CCR6	0.0037	0.0083	CD8_TCM_Tc17DN	*P<0.05	higher			0.0056	CD8_TSCM	**P<0.01	lower			0.0072	CD8_TN	*P<0.05	lower
174Yb_CD94	0.0036	0.0198	CD8_Tfh	***P<0.001	lower	164Dy_CD95	0.0035	0.011	CD8_TEM_Tc1_2DN	**P<0.01	lower			0.0068	CD8_TCM_Tc2	*P<0.05	lower	169Tm_CD25	0.0043	0.0154	CD8_Tfh	**P<0.01	lower
	0.0036	0.0069	CD8_TN	**P<0.01	lower			0.0077	CD8_TCM_Tc1_2DN	*P<0.05	lower			0.0047	CD8_TEMRA	*P<0.05	higher			0.0091	CD8_TN	**P<0.01	lower
	0.0036	0.0027	CD8_TSCM	*P<0.05	lower			0.0046	CD8_TEMRA	*P<0.05	lower			0.004	CD8_TCM_Tc17DN	*P<0.05	lower			0.0029	CD8_TEM_Tc17DN	*P<0.05	lower
164Dy_CD95	0.003	0.0057	CD8_TEMRA	*P<0.05	lower			0.0039	CD8_TEM_Tc17DN	*P<0.05	lower	174Yb_CD94	0.0047	0.0312	CD8_Tfh	****P<0.0001	lower	143Nd_CD45RA	0.0039	0.0205	CD8_TSCM	**P<0.01	lower
	0.003	0.005	CD8_TCM_Tc2	*P<0.05	lower			0.0033	CD8_TCM_Tc2	*P<0.05	lower			0.0073	CD8_TN	**P<0.01	lower			0.0059	CD8_Tfh	*P<0.05	lower
	0.003	0.0037	CD8_TEM_Tc17DN	*P<0.05	lower	160Gd_CD28	0.003	0.0084	CD8_TSCM	*P<0.05	higher			0.0069	CD8_TEM_Tc2	**P<0.01	lower	156Gd_CXCR3	0.0029	0.0102	CD8_Tfh	**P<0.01	higher
	0.003	0.0031	CD8_TN	*P<0.05	lower	174Yb_CD94	0.0027	0.0118	CD8_Tfh	**P<0.01	lower			0.0037	CD8_TSCM	*P<0.05	lower			0.0043	CD8_TEM_Tc1	*P<0.05	higher
165Ho_CD127_and_Bead_5	0.0026	0.005	CD8_TEM_Tc1	**P<0.01	lower			0.0042	CD8_TSCM	*P<0.05	lower	165Ho_CD127_and_Bead_5	0.0036	0.0115	CD8_TEM_Tc1	**P<0.01	lower	165Ho_CD127_and_Bead_5	0.0029	0.0084	CD8_TSCM	*P<0.05	higher
172Yb_CD38	0.0025	0.0023	CD8_TEM_Tc17DN	*P<0.05	lower			0.0031	CD8_TEM_Tc2	*P<0.05	lower			0.007	CD8_TCM_Tc2	*P<0.05	lower			0.0059	CD8_TN	*P<0.05	higher
		0.0026	CD8_TCM_Tc17DN	*P<0.05	lower	156Gd_CXCR3	0.0025	0.0067	CD8_TEM_Tc2	*P<0.05	lower			0.0104	CD8_TCM_Tc17DN	*P<0.05	higher	141Pr_CCR6	0.0028	0.0067	CD8_TCM_Tc17DN	**P<0.01	higher
		0.0043	CD8_TEM_Tc2	*P<0.05	lower			0.0032	CD8_TEM_Tc1	*P<0.05	higher	153Eu_CXCR5_and_Bead_4	0.0034	0.0034	CD8_Tfh	*P<0.05	higher	155Gd_PD-1	0.002	0.0069	CD8_Tfh	*P<0.05	higher
		0.0021	CD8_TEMRA	*P<0.05	lower			0.0048	CD8_TCM_Tc1	*P<0.05	higher	164Dy_CD95	0.0017	0.0048	CD8_TEMRA	*P<0.05	lower
		0.0031	CD8_TEM_Tc1_2DN	*P<0.05	lower	165Ho_CD127_and_Bead_5	0.0023	0.0076	CD8_TEMRA	*P<0.05	lower			0.0042	CD8_TN	*P<0.05	lower
158Gd_CD27	0.0017	0.0029	CD8_TEM_Tc17DN	*P<0.05	lower	158Gd_CD27	0.0023	0.0026	CD8_TCM_Tc17DN	*P<0.05	lower
						172Yb_CD38	0.002	0.0043	CD8_TEM_Tc17DN	**P<0.01	lower

### Sheet: TableS8_CD4 & CD8 FU Gini
CD4
CT+: FU+ vs FU-												CT+CoP: FU+ vs FU-
Enrollment						1 Month						Enrollment						1 Month
Marker	Avg Gini Score	Gini Score	Cluster	P_Value	Compared to FU+	Marker	Avg Gini Score	Gini Score	Cluster	P_Value	Compared to FU+	Marker	Avg Gini Score	Gini Score	Cluster	P_Value	Compared to FU+	Marker	Avg Gini Score	Gini Score	Cluster	P_Value	Compared to FU+
phenotypic	0.0075	0.0416	CD4_TCM_Th17	****P<0.0001	higher	143Nd_CD45RA	0.0066	0.011	CD4_TEM_Th17DN	*P<0.05	higher	161Dy_CTLA4	0.008	0.0133	CD4_TCM_Th1_2DN	*P<0.05	higher	165Ho_CD127_and_Bead_5	0.0059	0.0104	CD4_Treg	*P<0.05	lower
		0.0197	CD4_TCM_Th17DN	**P<0.01	higher			0.0162	CD4_TCM_Th17	*P<0.05	higher			0.0177	CD4_TEM_Th1_2DN	*P<0.05	higher			0.0191	CD4_TCM_Th2	*P<0.05	lower
		0.0083	CD4_TCM_Th1_17	**P<0.01	higher			0.0067	CD4_TCM_Th1_17	*P<0.05	higher			0.0117	CD4_Treg	*P<0.05	higher			0.0089	CD4_Tfh	*P<0.05	lower
		0.0131	CD4_TEM_Th2	**P<0.01	lower	167Er_CCR7	0.0052	0.0173	CD4_TEM_Th17	**P<0.01	higher			0.02	CD4_TEM_Th2	*P<0.05	higher			0.0085	CD4_TN	*P<0.05	lower
		0.0129	CD4_TSCM	*P<0.05	higher			0.0145	CD4_TEM_Th2	**P<0.01	higher			0.0098	CD4_TSCM	*P<0.05	higher			0.0118	CD4_TCM_Th1_2DN	*P<0.05	lower
		0.0062	CD4_TCM_Th1	*P<0.05	higher			0.0107	CD4_TEM_Th1	*P<0.05	higher			0.0094	CD4_TCM_Th1	*P<0.05	higher			0.0079	CD4_TEMRA	*P<0.05	lower
167Er_CCR7	0.0069	0.0112	CD4_TEM_Th17	**P<0.01	higher			0.0048	CD4_TEM_Th17DP	*P<0.05	higher			0.0104	CD4_TCM_Th2	*P<0.05	higher	167Er_CCR7	0.0058	0.0108	CD4_TCM_Th1_2DN	*P<0.05	lower
		0.0109	CD4_TSCM	**P<0.01	higher	phenotypic	0.0043	0.0096	CD4_TSCM	*P<0.05	higher	167Er_CCR7	0.0057	0.0186	CD4_TCM_Th17DN	**P<0.01	lower	155Gd_PD-1	0.005	0.0098	CD4_TEM_Th2	*P<0.05	lower
		0.0183	CD4_Tfh	*P<0.05	higher	169Tm_CD25	0.0041	0.0131	CD4_TCM_Th1_17	*P<0.05	lower			0.0137	CD4_TCM_Th17	*P<0.05	lower	164Dy_CD95	0.0049	0.014	CD4_Tfh	*P<0.05	lower
		0.0098	CD4_TEM_Th1_17	*P<0.05	higher			0.0119	CD4_TCM_Th1_2DN	*P<0.05	higher	143Nd_CD45RA	0.0054	0.0245	CD4_TN	**P<0.01	higher			0.0065	CD4_TEMRA	*P<0.05	lower
		0.0086	CD4_Treg	*P<0.05	higher	172Yb_CD38	0.0039	0.0046	CD4_TEM_Th1_17	*P<0.05	higher			0.0074	CD4_TEM_Th1_17	*P<0.05	higher			0.0043	CD4_TEM_Th17	*P<0.05	lower
		0.0083	CD4_TEM_Th17DP	*P<0.05	higher	156Gd_CXCR3	0.0037	0.0147	CD4_TCM_Th1_17	*P<0.05	lower	phenotypic	0.0044	0.0085	CD4_TEM_Th17	*P<0.05	higher	171Yb_CCR5	0.0045	0.0126	CD4_TCM_Th1	*P<0.05	lower
		0.0056	CD4_TCM_Th2	*P<0.05	higher							160Gd_CD28	0.0034	0.0041	CD4_TEM_Th1_17	*P<0.05	lower	169Tm_CD25	0.0041	0.0146	CD4_TEM_Th17DN	*P<0.05	lower
141Pr_CCR6	0.0065	0.0141	CD4_TCM_Th17	**P<0.01	higher							169Tm_CD25	0.0033	0.0143	CD4_TSCM	*P<0.05	higher			0.0053	CD4_TEM_Th1_17	*P<0.05	lower
		0.012	CD4_Tfh	**P<0.01	higher															0.0052	CD4_TCM_Th1_17	*P<0.05	lower
		0.0085	CD4_TEM_Th17	**P<0.01	higher													156Gd_CXCR3	0.0036	0.0132	CD4_TEM_Th17DN	**P<0.01	lower
		0.0067	CD4_TCM_Th17DN	*P<0.05	higher													149Sm_CCR4	0.0036	0.0119	CD4_Tfh	*P<0.05	lower
143Nd_CD45RA	0.0057	0.0118	CD4_TCM_Th17	**P<0.01	higher													phenotypic	0.0035	0.0174	CD4_TSCM	*P<0.05	lower
		0.0068	CD4_TEM_Th2	*P<0.05	higher													158Gd_CD27	0.0028	0.0077	CD4_TN	*P<0.05	lower
		0.0062	CD4_TCM_Th2	*P<0.05	higher
		0.0084	CD4_TEM_Th1	*P<0.05	higher
156Gd_CXCR3	0.0042	0.0106	CD4_TCM_Th17DP	*P<0.05	lower
		0.009	CD4_TCM_Th1_17	*P<0.05	lower
		0.0061	CD4_TEMRA	*P<0.05	higher
165Ho_CD127_and_Bead_5	0.0036	0.0124	CD4_TCM_Th1_17	*P<0.05	lower
172Yb_CD38	0.0034	0.0072	CD4_TEM_Th1_17	*P<0.05	higher
161Dy_CTLA4	0.0032	0.01	CD4_TCM_Th1	*P<0.05	higher
		0.0086	CD4_TSCM	*P<0.05	higher
169Tm_CD25	0.0029	0.0067	CD4_TCM_Th1_17	*P<0.05	lower
CD8
CT+: FU+ vs FU-												CT+CoP: FU+ vs FU-
Enrollment						1 Month						Enrollment						1 Month
Marker	Avg Gini Score	Gini Score	Cluster	P_Value	Compared to FU+	Marker	Avg Gini Score	Gini Score	Cluster	P_Value	Compared to FU+	Marker	Avg Gini Score	Gini Score	Cluster	P_Value	Compared to FU+	Marker	Avg Gini Score	Gini Score	Cluster	P_Value	Compared to FU+
165Ho_CD127_and_Bead_5	0.0079	0.0379	CD8_TCM_Tc1_17	*P<0.05	lower	153Eu_CXCR5_and_Bead_4	0.0149	0.0149	CD8_Tfh	*P<0.05	lower	143Nd_CD45RA	0.0111	0.0415	CD8_TN	**P<0.01	higher	151Eu_CD107a_and_Bead_3	0.0111	0.0162	CD8_TEM_Tc17DN	*P<0.05	lower
		0.0134	CD8_TCM_Tc17DN	*P<0.05	lower	151Eu_CD107a_and_Bead_3	0.0081	0.0086	CD8_TCM_Tc17DN	*P<0.05	higher			0.0308	CD8_TCM_Tc2	*P<0.05	lower	164Dy_CD95	0.008	0.0156	CD8_TCM_Tc1_2DN	*P<0.05	lower
phenotypic	0.0067	0.0312	CD8_TSCM	***P<0.001	higher	169Tm_CD25	0.008	0.0369	CD8_TEM_Tc1	***P<0.001	higher			0.0151	CD8_TEMRA	*P<0.05	higher			0.0175	CD8_TCM_Tc1	*P<0.05	lower
149Sm_CCR4	0.0067	0.0108	CD8_TCM_Tc2	*P<0.05	higher			0.0105	CD8_TEM_Tc17DN	*P<0.05	higher	167Er_CCR7	0.0064	0.0211	CD8_TSCM	*P<0.05	lower			0.0144	CD8_TN	*P<0.05	lower
167Er_CCR7	0.0064	0.016	CD8_TEM_Tc1_17	*P<0.05	higher	phenotypic	0.0077	0.0268	CD8_TSCM	**P<0.01	higher	169Tm_CD25	0.0053	0.0057	CD8_TEM_Tc1_17	*P<0.05	lower			0.0157	CD8_TSCM	*P<0.05	lower
		0.0172	CD8_TCM_Tc2	*P<0.05	higher			0.0138	CD8_TCM_Tc2	*P<0.05	higher							167Er_CCR7	0.0076	0.0184	CD8_TEM_Tc17DN	*P<0.05	lower
		0.0076	CD8_TEM_Tc17DN	*P<0.05	higher	172Yb_CD38	0.0073	0.0057	CD8_TEM_Tc1_17	*P<0.05	higher							phenotypic	0.0064	0.0186	CD8_TSCM	*P<0.05	lower
169Tm_CD25	0.0059	0.0091	CD8_TCM_Tc2	*P<0.05	higher	167Er_CCR7	0.007	0.0244	CD8_TEMRA	**P<0.01	higher							169Tm_CD25	0.0064	0.0363	CD8_TN	**P<0.01	lower
								0.0125	CD8_TEM_Tc2	*P<0.05	higher							174Yb_CD94	0.0053	0.0142	CD8_TEM_Tc1_2DN	*P<0.05	higher
								0.007	CD8_TEM_Tc1_17	*P<0.05	higher
								0.0101	CD8_TEM_Tc1_2DN	*P<0.05	higher
						165Ho_CD127_and_Bead_5	0.0038	0.0066	CD8_TEM_Tc1_17	*P<0.05	lower

### Sheet: Table S9_Group Numbers
Supplemental table 9. Clinical classification of donors.
UNINFECTED
ENROLLMENT					1 MONTH
	FU-	FU+	N/A	Total		FU-	FU+	N/A	Total
Endo -	0	0	0	0	Endo -	0	0	0	0
Endo +	0	0	0	0	Endo +	0	0	0	0
N/A	12	0	0	12	N/A	12	0	0	12
Total	12	0	0	12	Total	12	0	0	12
CT+
ENROLLMENT					1 MONTH
	FU-	FU+	N/A	Total		FU-	FU+	N/A	Total
Endo -	12	12	1	25	Endo -	11	12	0	23
Endo +	7	9	3	19	Endo +	7	8	2	17
N/A	0	0	0	0	N/A	0	0	0	0
Total	19	21	4	44	Total	18	20	2	40
CT+CoP
ENROLLMENT					1 MONTH
	FU-	FU+	N/A	Total		FU-	FU+	N/A	Total
Endo -	5	9	1	15	Endo -	4	8	1	13
Endo +	4	3	4	11	Endo +	3	3	3	9
N/A	0	0	0	0	N/A	0	0	0	0
Total	9	12	5	26	Total	7	11	4	22
PBMCs obtained from TRAC participants at enrollment (n=82) and at 1 month post-treatment (n=74,donor matched) were analyzed. Uninfected (tested negatively for CT, GC, and MG), CT+; GC/MG- (tested positively for CT but negatively for GC and MG), and CT+; GC/MG+ (tested positively for CT and GC and/or MG) participants were stratified by follow-up status and upper tract infection status. Follow-up n…
